# GeneSqueeze: A Novel Lossless, Reference-Free Compression Algorithm for FASTQ/A Files

**DOI:** 10.1101/2024.03.21.586111

**Authors:** Foad Nazari, Sneh Patel, Melissa LaRocca, Ryan Czarny, Giana Schena, Emma K. Murray

## Abstract

As sequencing becomes more accessible, there is an acute need for novel compression methods to efficiently store this data. Omics technologies can enhance biomedical research and individualize patient care, but they demand immense storage capabilities, especially when applied to longitudinal studies. Addressing the storage challenges posed by these technologies is crucial for omics technologies to achieve their full potential. We present a novel lossless, reference-free compression algorithm, GeneSqueeze, that leverages the patterns inherent in the underlying components of FASTQ files (*i*.*e*., nucleotide sequences, quality scores and read identifiers). GeneSqueeze provides several benefits, including an auto-tuning compression protocol based on each sample’s distribution, lossless preservation of IUPAC nucleotides and read identifiers, and unrestricted FASTQ/A file attributes (*i*.*e*., read length, read depth, or read identifier format). We compared GeneSqueeze to the general-purpose compressor, gzip, and to the domain-specific compressor, SPRING. GeneSqueeze achieved up to three times higher compression ratios as compared to gzip, regardless of read length, read depth, or file size. GeneSqueeze achieved 100% lossless compression, with the original and decompressed files perfectly matching for all tested samples, preserving read identifiers, quality scores, and IUPAC nucleotides, in contrast to SPRING. Overall, GeneSqueeze represents a competitive and specialized compression method optimized for FASTQ/A files containing nucleotide sequences that has the potential to significantly reduce the storage and transmission costs associated with large omics datasets without sacrificing data integrity.
