## Supplemental Table 1 for "GeneSqueeze: A Novel Lossless, Reference-Free Compression Algorithm for FASTQ/A Files"

Accession No	Organism	Source (link)	Sample Name
GSE133054	Homo sapiens	https://www.ncbi.nlm.nih.gov/	SRR9331220_1, SRR9331220_2, SRR9331221_1, SRR9331221_2, SRR9331222_1, SRR9331222_2, SRR9331223_1, SRR9331223_2, SRR9331224_1, SRR9331224_2, SRR9331225_1, SRR9331225_2, SRR9331226_1, SRR9331226_2, SRR9331227_1, SRR9331227_2, SRR9331228_1, SRR9331228_2, SRR9331229_1, SRR9331229_2, SRR9331230_1, SRR9331230_2, SRR9331231_1, SRR9331231_2, SRR9331232_1, SRR9331232_2, SRR9331233_1, SRR9331233_2, SRR9331…
GSE48166	Homo sapiens	https://www.ncbi.nlm.nih.gov/	SRR915764_1, SRR915764_2, SRR915765_1, SRR915765_2, SRR915766_1, SRR915766_2, SRR915767_1, SRR915767_2, SRR915768_1, SRR915768_2, SRR915769_1, SRR915769_2, SRR915770_1, SRR915770_2, SRR915771_1, SRR915771_2, SRR915772_1, SRR915772_2, SRR915773_1, SRR915773_2, SRR915774_1, SRR915774_2, SRR915775_1, SRR915775_2, SRR915776_1, SRR915776_2, SRR915777_1, SRR915777_2, SRR915778_1, SRR915778_2, SRR915780…
GSE46224	Homo sapiens	https://www.ncbi.nlm.nih.gov/	SRR830965, SRR830966, SRR830967, SRR830968, SRR830969, SRR830970, SRR830971, SRR830972_2, SRR830979_1, SRR830979_2, SRR830980_1, SRR830980_2, SRR830981_1, SRR830981_2, SRR830982_1, SRR830982_2, SRR830983_1, SRR830983_2, SRR830984_1, SRR830984_2, SRR830985_1, SRR830985_2, SRR830986_1, SRR830986_2, SRR830987_1, SRR830987_2, SRR830988_1, SRR830988_2, SRR830989_1, SRR830989_2, SRR830990_1, SRR830990_…
GSE116250	Homo sapiens	https://www.ncbi.nlm.nih.gov/	SRR7426784, SRR7426785, SRR7426786, SRR7426787, SRR7426788, SRR7426789, SRR7426790, SRR7426791, SRR7426792, SRR7426793, SRR7426794, SRR7426795, SRR7426796, SRR7426797, SRR7426798, SRR7426799, SRR7426800, SRR7426801, SRR7426802, SRR7426803, SRR7426804, SRR7426805, SRR7426806, SRR7426807, SRR7426808, SRR7426809, SRR7426810, SRR7426811, SRR7426812, SRR7426813, SRR7426814, SRR7426815, SRR7426816, SRR…
GSE108157	Homo sapiens	https://www.ncbi.nlm.nih.gov/	SRR6380737_1, SRR6380737_2, SRR6380738_1, SRR6380738_2
SRR554369	P.aeruginosa	ftp://ftp.sra.ebi.ac.uk/vol1/fastq/SRR554/SRR554369/SRR554369_1.fastq.gz	SRR554369_1
		ftp://ftp.sra.ebi.ac.uk/vol1/fastq/SRR554/SRR554369/SRR554369_2.fastq.gz	SRR554369_2
ERR532393	Homo sapiens	ftp://ftp.sra.ebi.ac.uk/vol1/fastq/ERR532/ERR532393/ERR532393_1.fastq.gz	ERR532393_1
		ftp://ftp.sra.ebi.ac.uk/vol1/fastq/ERR532/ERR532393/ERR532393_2.fastq.gz	ERR532393_2
ERP001775	Homo sapiens	ftp://ftp.sra.ebi.ac.uk/vol1/fastq/ERR174/ERR174324/ERR174324_1.fastq.gz	ERR174324_1
		ftp://ftp.sra.ebi.ac.uk/vol1/fastq/ERR174/ERR174324/ERR174324_2.fastq.gz	ERR174324_2
		ftp://ftp.sra.ebi.ac.uk/vol1/fastq/ERR174/ERR174325/ERR174325_1.fastq.gz	ERR174325_1
		ftp://ftp.sra.ebi.ac.uk/vol1/fastq/ERR174/ERR174325/ERR174325_2.fastq.gz	ERR174325_2
N/A*	Homo sapiens	ftp://ftp-trace.ncbi.nlm.nih.gov/giab/ftp/data/NA12878/Garvan_NA12878_HG001_HiSeq_Exome/NIST7035_TAAGGCGA_L001_R1_001.fastq.gz	NIST7035_TAAGGCGA_L001_R1_001
		ftp://ftp-trace.ncbi.nlm.nih.gov/giab/ftp/data/NA12878/Garvan_NA12878_HG001_HiSeq_Exome/NIST7035_TAAGGCGA_L001_R2_001.fastq.gz	NIST7035_TAAGGCGA_L001_R2_001
*From NIST (ID: HG001), within the “Garvan_NA12878_HG001_HiSeq_Exome” project.
